# Fairy: fast approximate coverage for multi-sample metagenomic binning

**DOI:** 10.1101/2024.04.23.590803

**Authors:** Jim Shaw, Yun William Yu

## Abstract

**Background:** Metagenomic binning, the clustering of assembled contigs that belong to the same genome, is a crucial step for recovering metagenome-assembled genomes (MAGs). Contigs are linked by exploiting consistent read coverage patterns across a genome. Using coverage from multiple samples leads to higher-quality MAGs; however, standard pipelines require all-to-all read alignments for multiple samples to compute coverage, becoming a key computational bottleneck.

**Results:** We present fairy (https://github.com/bluenote-1577/fairy), an *approximate* coverage calculation method for metagenomic binning. Fairy is a fast k-mer-based alignment-free method. For multi-sample binning, fairy can be ***>* 250*×*** faster than read alignment and accurate enough for binning. Fairy is compatible with several existing binners on host and non-host-associated datasets. Using MetaBAT2, fairy recovers **98.5%** of MAGs with ***>* 50%** completeness and ***<* 5%** incompleteness relative to alignment with BWA. Notably, multi-sample binning with fairy is *always* better than single-sample binning using BWA (***>* 1.5*×*** more ***>* 50%** complete MAGs on average) while still being faster. For a public sediment metagenome project, we demonstrate that multisample binning recovers higher quality Asgard archaea MAGs than single-sample binning and that fairy’s results are indistinguishable from read alignment.

**Conclusions:** Fairy is a new tool for approximately and quickly calculating multi-sample coverage for binning, resolving a longstanding computational bottleneck for metagenomics.
