## Supplementary Table 1 for "Fairy: fast approximate coverage for multi-sample metagenomic binning"

### Sheet: Sheet1
Sampling	Binner	Coverage	Technology	Dataset	High-quality	MH-quality	Medium-quality
Multi-coverage	MaxBin2*	BWA	Illumina	Human Gut	46	90	112
Multi-coverage	MaxBin2*	BWA	Illumina	Marine biofilm	17	26	33
Multi-coverage	MaxBin2*	BWA	Illumina	Sediment	3	9	14
Multi-coverage	MaxBin2*	BWA	Illumina	Soil	7	25	40
Multi-coverage	MaxBin2*	fairy	Illumina	Human Gut	42	81	112
Multi-coverage	MaxBin2*	fairy	Illumina	Marine biofilm	19	30	39
Multi-coverage	MaxBin2*	fairy	Illumina	Sediment	3	8	11
Multi-coverage	MaxBin2*	fairy	Illumina	Soil	1	16	23
Multi-coverage	MetaBAT2	BWA	Illumina	Chicken caecum	1039	1994	2472
Multi-coverage	MetaBAT2	BWA	Illumina	Human Gut	105	217	265
Multi-coverage	MetaBAT2	BWA	Illumina	Marine biofilm	57	117	151
Multi-coverage	MetaBAT2	BWA	Illumina	Sediment	15	55	80
Multi-coverage	MetaBAT2	BWA	Illumina	Soil	46	178	279
Multi-coverage	MetaBAT2	fairy	Illumina	Chicken caecum	1256	2128	2523
Multi-coverage	MetaBAT2	fairy	Illumina	Human Gut	102	208	267
Multi-coverage	MetaBAT2	fairy	Illumina	Marine biofilm	52	118	155
Multi-coverage	MetaBAT2	fairy	Illumina	Sediment	14	52	74
Multi-coverage	MetaBAT2	fairy	Illumina	Soil	42	169	264
Multi-coverage	MetaBinner	BWA	Illumina	Chicken caecum	1519	2226	2442
Multi-coverage	MetaBinner	BWA	Illumina	Human Gut	119	219	258
Multi-coverage	MetaBinner	BWA	Illumina	Marine biofilm	40	85	112
Multi-coverage	MetaBinner	BWA	Illumina	Sediment	19	65	83
Multi-coverage	MetaBinner	BWA	Illumina	Soil	27	127	217
Multi-coverage	MetaBinner	fairy	Illumina	Chicken caecum	1543	2264	2491
Multi-coverage	MetaBinner	fairy	Illumina	Human Gut	112	215	262
Multi-coverage	MetaBinner	fairy	Illumina	Marine biofilm	46	101	132
Multi-coverage	MetaBinner	fairy	Illumina	Sediment	14	53	72
Multi-coverage	MetaBinner	fairy	Illumina	Soil	15	95	190
Multi-coverage	VAMB	BWA	Illumina	Chicken caecum	1424	2280	2550
Multi-coverage	VAMB	BWA	Illumina	Human Gut	110	225	261
Multi-coverage	VAMB	BWA	Illumina	Marine biofilm	32	80	112
Multi-coverage	VAMB	BWA	Illumina	Sediment	15	52	68
Multi-coverage	VAMB	BWA	Illumina	Soil	21	102	160
Multi-coverage	VAMB	fairy	Illumina	Chicken caecum	1485	2316	2580
Multi-coverage	VAMB	fairy	Illumina	Human Gut	103	205	231
Multi-coverage	VAMB	fairy	Illumina	Marine biofilm	31	62	92
Multi-coverage	VAMB	fairy	Illumina	Sediment	13	40	57
Multi-coverage	VAMB	fairy	Illumina	Soil	13	58	101
