## Supplementary Table 2 for "Fairy: fast approximate coverage for multi-sample metagenomic binning"

### Sheet: Sheet1
Acession	Dataset
SRR6869032	Biofilm
SRR6869033	Biofilm
SRR6869034	Biofilm
SRR6869035	Biofilm
SRR6869036	Biofilm
SRR6869037	Biofilm
SRR6869038	Biofilm
SRR6869039	Biofilm
SRR19064410	Human Gut
SRR19064411	Human Gut
SRR19064412	Human Gut
SRR19064413	Human Gut
SRR19064414	Human Gut
SRR19064415	Human Gut
SRR19064416	Human Gut
SRR19064417	Human Gut
SRR19064418	Human Gut
SRR19064419	Human Gut
SRR2546421	Soil
SRR2546422	Soil
SRR2546423	Soil
SRR2546424	Soil
SRR2546425	Soil
SRR2546426	Soil
SRR2546427	Soil
SRR2546428	Soil
SRR2546429	Soil
SRR2546430	Soil
DRR310871	Sediment
DRR310872	Sediment
DRR310873	Sediment
DRR310874	Sediment
DRR310875	Sediment
DRR310876	Sediment
DRR310877	Sediment
DRR310878	Sediment
DRR310879	Sediment
DRR310880	Sediment
DRR310881	Sediment
DRR310882	Sediment
ERR7625420	Human Gut (Nanopore)
ERR7625421	Human Gut (Nanopore)
ERR7625422	Human Gut (Nanopore)
ERR7625423	Human Gut (Nanopore)
ERR7625424	Human Gut (Nanopore)
ERR7625425	Human Gut (Nanopore)
ERR7625426	Human Gut (Nanopore)
ERR7014844	Sludge (Nanopore)
ERR7014876	Sludge (Nanopore)
ERR7015089	Sludge (Nanopore)
ERR7256374	Sludge (Nanopore)
ERR9584948	Sludge (Nanopore)
ERR9769297	Marine (PacBio HiFi)
ERR9769298	Marine (PacBio HiFi)
ERR9769299	Marine (PacBio HiFi)
ERR9769300	Marine (PacBio HiFi)
ERR3414571	Chicken Caecum
ERR3414572	Chicken Caecum
ERR3414573	Chicken Caecum
ERR3414574	Chicken Caecum
ERR3414575	Chicken Caecum
ERR3414576	Chicken Caecum
ERR3414577	Chicken Caecum
ERR3414578	Chicken Caecum
ERR3414579	Chicken Caecum
ERR3414580	Chicken Caecum
ERR3414581	Chicken Caecum
ERR3414582	Chicken Caecum
ERR3414583	Chicken Caecum
ERR3414584	Chicken Caecum
ERR3414585	Chicken Caecum
ERR3414586	Chicken Caecum
ERR3414587	Chicken Caecum
ERR3414588	Chicken Caecum
ERR3414589	Chicken Caecum
ERR3414590	Chicken Caecum
ERR3414591	Chicken Caecum
ERR3414592	Chicken Caecum
ERR3414593	Chicken Caecum
ERR3414594	Chicken Caecum
